# Chromatin regulators in the TBX1 network confer risk for conotruncal heart defects in 22q11.2DS and sporadic congenital heart disease

**DOI:** 10.1101/2022.09.30.507111

**Authors:** Yingjie Zhao, Yujue Wang, Lijie Shi, Donna M. McDonald-McGinn, T. Blaine Crowley, Daniel E. McGinn, Oanh T. Tran, Daniella Miller, Elaine Zackai, H. Richard Johnston, Eva W. C. Chow, Jacob A.S. Vorstman, Claudia Vingerhoets, Therese van Amelsvoort, Doron Gothelf, Ann Swillen, Jeroen Breckpot, Joris R. Vermeesch, Stephan Eliez, Maude Schneider, Marianne B.M. van den Bree, Michael J. Owen, Wendy R. Kates, Gabriela M. Repetto, Vandana Shashi, Kelly Schoch, Carrie E. Bearden, M. Cristina Digilio, Marta Unolt, Carolina Putotto, Bruno Marino, Maria Pontillo, Marco Armando, Stefano Vicari, Kathleen Angkustsiri, Linda Campbell, Tiffany Busa, Damian Heine-Suñer, Kieran C. Murphy, Declan Murphy, Sixto García-Miñaúr, Luis Fernández, International 22q11.2 Brain and Behavior Consortium, Elizabeth Goldmuntz, Raquel E. Gur, Beverly S. Emanuel, Deyou Zheng, Christian R. Marshall, Anne S. Bassett, Tao Wang, Bernice E. Morrow

## Abstract

**Background:** Congenital heart disease (CHD) affecting the conotruncal region of the heart, occur in half of patients with 22q11.2 deletion syndrome. This syndrome is a rare disorder with relative genetic homogeneity that can facilitate identification of genetic modifiers. Haploinsufficiency of *TBX1*, mapped to the 22q11.2 region, encoding a T-box transcription factor, is one of the main genes for the etiology of the syndrome. We suggest that genetic modifiers of CHD in patients with 22q11.2 deletion syndrome may be in the *TBX1* gene network.

**Methods:** To identify genetic modifiers of 22q11.2 deletion syndrome, we analyzed whole genome sequence of subjects with 22q11.2DS, of which 456 were cases with conotruncal heart defects and 537 were controls with normal cardiac structures. We retained the most damaging rare coding variants and examined 19 functional gene sets for association that were weighted upon expression of genes in cardiac progenitor cells in mouse embryos identified by RNA-sequencing.

**Results:** We identified rare damaging coding variants in chromatin regulatory genes as modifiers of conotruncal heart defects in 22q11.2DS. Chromatin genes with recurrent damaging variants include *EP400, KAT6A, KMT2C, KMT2D, NSD1, CHD7* and *PHF21A*. In total, we identified 37 chromatin regulatory genes, that may increase risk for conotruncal heart defects in 8.5% of 22q11.2 deletion syndrome cases. Many of these genes were identified as risk factors for sporadic CHD in the general population increasing the likelihood that these genes are medically important contributors for CHD. These genes are co-expressed in cardiac progenitor cells with *TBX1*, suggesting that they may be in the same genetic network. Some of the genes identified, such as *KAT6A, KMT2C, CHD7* and *EZH2*, have been previously shown to genetically interact with *TBX1* in mouse models, providing mechanistic validation of these genes found.

**Conclusions:** Our findings indicate that disturbance of chromatin regulatory genes impact a *TBX1* gene network serving as genetic modifiers of 22q11.2 deletion syndrome. Since some of these chromatin regulatory genes were found in individuals with sporadic CHD, we suggest that there are shared mechanisms involving the *TBX1* gene network in the etiology of CHD.
