## Supplementary material for "Chromatin regulators in the TBX1 network confer risk for conotruncal heart defects in 22q11.2DS and sporadic congenital heart disease": Table S2

### Sheet: Sheet1
Table S2. Stratified analysis of overall burden of MDRVs among each of two races and Hispanic ethnicity
Race	Control	CTD	T test between CTD -Control
CEU	1.75 1.35	1.71±1.46	0.716
African Descent	1.77±1.58	1.83±1.39	0.821
Hispanic	2.58 1.67	2.20±1.50	0.251
burden of MDRVs are expressed as mean±sd
