## Supplementary material for "Chromatin regulators in the TBX1 network confer risk for conotruncal heart defects in 22q11.2DS and sporadic congenital heart disease": Table S6

### Sheet: Sheet1
Table S6. Over representation analysis (ORA) for recurrently affected genes
Gene Filtering	Group	Gene set name	ORA P value	FDR adjusted P value	Enriched genes (k)	Recurrently affected genes (n)	Final number of genes left for each gene set (M)	Total number of genes included in the analysis (N)	Names of enriched	Recurrently affected genes
Expressed genes with MDRVs	CTD_456	Chromatin Regulating Enzymes (n=274)	5.11e-05	0.0038836	6	12	27	413	NSD1_ENSG00000165671;PHF21A_ENSG00000135365;KMT2C_ENSG00000055609;KAT6A_ENSG00000083168;KMT2D_ENSG00000167548;EP400_ENSG00000183495	CACNA1D_ENSG00000157388;KAT6A_ENSG00000083168;RBMX_ENSG00000147274;CHERP_ENSG00000085872;PHF21A_ENSG00000135365;KMT2D_ENSG00000167548;NSD1_ENSG00000165671;WASL_ENSG00000106299;EP400_ENSG00000183495;KMT2C_ENSG00000055609;FBLN2_ENSG00000163520;GTPBP4_ENSG00000107937
Expressed genes with MDRVs	CTD_456	PCGC Chromatin genes (n=163)	0.000186	0.00511733	6	12	34	413	NSD1_ENSG00000165671;PHF21A_ENSG00000135365;KMT2C_ENSG00000055609;KAT6A_ENSG00000083168;KMT2D_ENSG00000167548;EP400_ENSG00000183495	CACNA1D_ENSG00000157388;KAT6A_ENSG00000083168;RBMX_ENSG00000147274;CHERP_ENSG00000085872;PHF21A_ENSG00000135365;KMT2D_ENSG00000167548;NSD1_ENSG00000165671;WASL_ENSG00000106299;EP400_ENSG00000183495;KMT2C_ENSG00000055609;FBLN2_ENSG00000163520;GTPBP4_ENSG00000107937
All genes with MDVRs	CTD_456	Chromatin Regulating Enzymes (n=274)	0.000201939	0.00511733	6	31	31	1099	NSD1_ENSG00000165671;PHF21A_ENSG00000135365;KMT2C_ENSG00000055609;KAT6A_ENSG00000083168;KMT2D_ENSG00000167548;EP400_ENSG00000183495	CACNA1D_ENSG00000157388;KRT4_ENSG00000170477;TRIM23_ENSG00000113595;KAT6A_ENSG00000083168;ADAR_ENSG00000160710;ALDH3A2_ENSG00000072210;SOS2_ENSG00000100485;RBMX_ENSG00000147274;SCN3A_ENSG00000153253;ARHGEF28_ENSG00000214944;CHERP_ENSG00000085872;PHF21A_ENSG00000135365;KMT2D_ENSG00000167548;NSD1_ENSG00000165671;MAPK11_ENSG00000185386;WASL_ENSG00000106299;DNAH17_ENSG00000187775;KLHL21_ENSG000001624…
All genes with MDVRs	CTD_456	PCGC Chromatin genes (n=163)	0.0010051	0.01919	6	31	42	1099	NSD1_ENSG00000165671;PHF21A_ENSG00000135365;KMT2C_ENSG00000055609;KAT6A_ENSG00000083168;KMT2D_ENSG00000167548;EP400_ENSG00000183495	CACNA1D_ENSG00000157388;KRT4_ENSG00000170477;TRIM23_ENSG00000113595;KAT6A_ENSG00000083168;ADAR_ENSG00000160710;ALDH3A2_ENSG00000072210;SOS2_ENSG00000100485;RBMX_ENSG00000147274;SCN3A_ENSG00000153253;ARHGEF28_ENSG00000214944;CHERP_ENSG00000085872;PHF21A_ENSG00000135365;KMT2D_ENSG00000167548;NSD1_ENSG00000165671;MAPK11_ENSG00000185386;WASL_ENSG00000106299;DNAH17_ENSG00000187775;KLHL21_ENSG000001624…
Expressed genes with MDRVs	CTD_456	CHD genes (n=402)	0.00208	0.031616	5	12	35	413	NSD1_ENSG00000165671;KAT6A_ENSG00000083168;KMT2D_ENSG00000167548;KMT2C_ENSG00000055609;FBLN2_ENSG00000163520	CACNA1D_ENSG00000157388;KAT6A_ENSG00000083168;RBMX_ENSG00000147274;CHERP_ENSG00000085872;PHF21A_ENSG00000135365;KMT2D_ENSG00000167548;NSD1_ENSG00000165671;WASL_ENSG00000106299;EP400_ENSG00000183495;KMT2C_ENSG00000055609;FBLN2_ENSG00000163520;GTPBP4_ENSG00000107937
Expressed genes with MDRVs	CTD_456	All Chromatin Regulating genes (n=895)	0.00302	0.0382533	6	12	57	413	NSD1_ENSG00000165671;PHF21A_ENSG00000135365;KMT2C_ENSG00000055609;KAT6A_ENSG00000083168;KMT2D_ENSG00000167548;EP400_ENSG00000183495	CACNA1D_ENSG00000157388;KAT6A_ENSG00000083168;RBMX_ENSG00000147274;CHERP_ENSG00000085872;PHF21A_ENSG00000135365;KMT2D_ENSG00000167548;NSD1_ENSG00000165671;WASL_ENSG00000106299;EP400_ENSG00000183495;KMT2C_ENSG00000055609;FBLN2_ENSG00000163520;GTPBP4_ENSG00000107937
All genes with MDVRs	CTD_456	Top Constrained genes (n=968)	0.00528208	0.0573257	10	31	146	1099	SCN3A_ENSG00000153253;CACNA1I_ENSG00000100346;CHERP_ENSG00000085872;NSD1_ENSG00000165671;PHF21A_ENSG00000135365;CACNA1D_ENSG00000157388;KMT2C_ENSG00000055609;KAT6A_ENSG00000083168;GRIN1_ENSG00000176884;KMT2D_ENSG00000167548	CACNA1D_ENSG00000157388;KRT4_ENSG00000170477;TRIM23_ENSG00000113595;KAT6A_ENSG00000083168;ADAR_ENSG00000160710;ALDH3A2_ENSG00000072210;SOS2_ENSG00000100485;RBMX_ENSG00000147274;SCN3A_ENSG00000153253;ARHGEF28_ENSG00000214944;CHERP_ENSG00000085872;PHF21A_ENSG00000135365;KMT2D_ENSG00000167548;NSD1_ENSG00000165671;MAPK11_ENSG00000185386;WASL_ENSG00000106299;DNAH17_ENSG00000187775;KLHL21_ENSG000001624…
Expressed genes with MDRVs	CTD_456	Top Constrained genes (n=968)	0.015	0.1425	7	12	104	413	CHERP_ENSG00000085872;NSD1_ENSG00000165671;PHF21A_ENSG00000135365;CACNA1D_ENSG00000157388;KMT2C_ENSG00000055609;KAT6A_ENSG00000083168;KMT2D_ENSG00000167548	CACNA1D_ENSG00000157388;KAT6A_ENSG00000083168;RBMX_ENSG00000147274;CHERP_ENSG00000085872;PHF21A_ENSG00000135365;KMT2D_ENSG00000167548;NSD1_ENSG00000165671;WASL_ENSG00000106299;EP400_ENSG00000183495;KMT2C_ENSG00000055609;FBLN2_ENSG00000163520;GTPBP4_ENSG00000107937
All genes with MDVRs	CTD_456	All Chromatin Regulating genes (n=895)	0.0213396	0.177333	6	31	79	1099	NSD1_ENSG00000165671;PHF21A_ENSG00000135365;KMT2C_ENSG00000055609;KAT6A_ENSG00000083168;KMT2D_ENSG00000167548;EP400_ENSG00000183495	CACNA1D_ENSG00000157388;KRT4_ENSG00000170477;TRIM23_ENSG00000113595;KAT6A_ENSG00000083168;ADAR_ENSG00000160710;ALDH3A2_ENSG00000072210;SOS2_ENSG00000100485;RBMX_ENSG00000147274;SCN3A_ENSG00000153253;ARHGEF28_ENSG00000214944;CHERP_ENSG00000085872;PHF21A_ENSG00000135365;KMT2D_ENSG00000167548;NSD1_ENSG00000165671;MAPK11_ENSG00000185386;WASL_ENSG00000106299;DNAH17_ENSG00000187775;KLHL21_ENSG000001624…
All genes with MDVRs	CTD_456	CHD genes (n=402)	0.0302132	0.228	5	31	63	1099	NSD1_ENSG00000165671;KAT6A_ENSG00000083168;KMT2D_ENSG00000167548;KMT2C_ENSG00000055609;FBLN2_ENSG00000163520	CACNA1D_ENSG00000157388;KRT4_ENSG00000170477;TRIM23_ENSG00000113595;KAT6A_ENSG00000083168;ADAR_ENSG00000160710;ALDH3A2_ENSG00000072210;SOS2_ENSG00000100485;RBMX_ENSG00000147274;SCN3A_ENSG00000153253;ARHGEF28_ENSG00000214944;CHERP_ENSG00000085872;PHF21A_ENSG00000135365;KMT2D_ENSG00000167548;NSD1_ENSG00000165671;MAPK11_ENSG00000185386;WASL_ENSG00000106299;DNAH17_ENSG00000187775;KLHL21_ENSG000001624…
All genes with MDVRs	CTD_456	TGF- B genes (n=431)	0.0419277	0.290182	4	31	47	1099	LRP4_ENSG00000134569;COL24A1_ENSG00000171502;FBLN2_ENSG00000163520;COL8A2_ENSG00000171812	CACNA1D_ENSG00000157388;KRT4_ENSG00000170477;TRIM23_ENSG00000113595;KAT6A_ENSG00000083168;ADAR_ENSG00000160710;ALDH3A2_ENSG00000072210;SOS2_ENSG00000100485;RBMX_ENSG00000147274;SCN3A_ENSG00000153253;ARHGEF28_ENSG00000214944;CHERP_ENSG00000085872;PHF21A_ENSG00000135365;KMT2D_ENSG00000167548;NSD1_ENSG00000165671;MAPK11_ENSG00000185386;WASL_ENSG00000106299;DNAH17_ENSG00000187775;KLHL21_ENSG000001624…
Expressed genes with MDRVs	Control_537	Cilia genes (n=669)	0.051	0.323	3	13	31	466	ATP2B4_ENSG00000058668;ASL_ENSG00000126522;NOTCH1_ENSG00000148400	KIF26B_ENSG00000162849;CAD_ENSG00000084774;ATP2B4_ENSG00000058668;CACNA1H_ENSG00000196557;XRN1_ENSG00000114127;USO1_ENSG00000138768;NOTCH1_ENSG00000148400;APC2_ENSG00000115266;TRPS1_ENSG00000104447;ATP6V1B2_ENSG00000147416;ASL_ENSG00000126522;ZFHX4_ENSG00000091656;SETDB1_ENSG00000143379
All genes with MDVRs	Control_537	Top Haploinsufficiency genes (n=767)	0.0656758	0.385846	6	38	96	1261	TSC2_ENSG00000103197;USO1_ENSG00000138768;SMARCA1_ENSG00000102038;MYH2_ENSG00000125414;ZFHX4_ENSG00000091656;NOTCH1_ENSG00000148400	NTRK2_ENSG00000148053;KIF26B_ENSG00000162849;LRP5_ENSG00000162337;CAD_ENSG00000084774;ATP2B4_ENSG00000058668;ABCC8_ENSG00000006071;MAMSTR_ENSG00000176909;BHLHE41_ENSG00000123095;ALPK1_ENSG00000073331;EVX2_ENSG00000174279;TSC2_ENSG00000103197;CACNA1H_ENSG00000196557;ADAMTS20_ENSG00000173157;XRN1_ENSG00000114127;ITPR3_ENSG00000096433;KIF16B_ENSG00000089177;RYR3_ENSG00000198838;EIF2AK4_ENSG000001288…
All genes with MDVRs	Control_537	WNT Signaling genes (n=297)	0.0938814	0.510286	3	38	36	1261	ITPR3_ENSG00000096433;TCF7_ENSG00000081059;LRP5_ENSG00000162337	NTRK2_ENSG00000148053;KIF26B_ENSG00000162849;LRP5_ENSG00000162337;CAD_ENSG00000084774;ATP2B4_ENSG00000058668;ABCC8_ENSG00000006071;MAMSTR_ENSG00000176909;BHLHE41_ENSG00000123095;ALPK1_ENSG00000073331;EVX2_ENSG00000174279;TSC2_ENSG00000103197;CACNA1H_ENSG00000196557;ADAMTS20_ENSG00000173157;XRN1_ENSG00000114127;ITPR3_ENSG00000096433;KIF16B_ENSG00000089177;RYR3_ENSG00000198838;EIF2AK4_ENSG000001288…
All genes with MDVRs	Control_537	Cilia genes (n=669)	0.120125	0.608	4	38	63	1261	MYO7A_ENSG00000137474;ATP2B4_ENSG00000058668;ASL_ENSG00000126522;NOTCH1_ENSG00000148400	NTRK2_ENSG00000148053;KIF26B_ENSG00000162849;LRP5_ENSG00000162337;CAD_ENSG00000084774;ATP2B4_ENSG00000058668;ABCC8_ENSG00000006071;MAMSTR_ENSG00000176909;BHLHE41_ENSG00000123095;ALPK1_ENSG00000073331;EVX2_ENSG00000174279;TSC2_ENSG00000103197;CACNA1H_ENSG00000196557;ADAMTS20_ENSG00000173157;XRN1_ENSG00000114127;ITPR3_ENSG00000096433;KIF16B_ENSG00000089177;RYR3_ENSG00000198838;EIF2AK4_ENSG000001288…
Expressed genes with MDRVs	Control_537	Notch Associated genes (n=130)	0.224	1	1	13	9	466	NOTCH1_ENSG00000148400	KIF26B_ENSG00000162849;CAD_ENSG00000084774;ATP2B4_ENSG00000058668;CACNA1H_ENSG00000196557;XRN1_ENSG00000114127;USO1_ENSG00000138768;NOTCH1_ENSG00000148400;APC2_ENSG00000115266;TRPS1_ENSG00000104447;ATP6V1B2_ENSG00000147416;ASL_ENSG00000126522;ZFHX4_ENSG00000091656;SETDB1_ENSG00000143379
Expressed genes with MDRVs	CTD_456	Core Cell Essential genes (n=957)	0.248	1	3	12	60	413	GTPBP4_ENSG00000107937;RBMX_ENSG00000147274;CHERP_ENSG00000085872	CACNA1D_ENSG00000157388;KAT6A_ENSG00000083168;RBMX_ENSG00000147274;CHERP_ENSG00000085872;PHF21A_ENSG00000135365;KMT2D_ENSG00000167548;NSD1_ENSG00000165671;WASL_ENSG00000106299;EP400_ENSG00000183495;KMT2C_ENSG00000055609;FBLN2_ENSG00000163520;GTPBP4_ENSG00000107937
Expressed genes with MDRVs	Control_537	Top Haploinsufficiency genes (n=767)	0.253	1	3	13	63	466	USO1_ENSG00000138768;ZFHX4_ENSG00000091656;NOTCH1_ENSG00000148400	KIF26B_ENSG00000162849;CAD_ENSG00000084774;ATP2B4_ENSG00000058668;CACNA1H_ENSG00000196557;XRN1_ENSG00000114127;USO1_ENSG00000138768;NOTCH1_ENSG00000148400;APC2_ENSG00000115266;TRPS1_ENSG00000104447;ATP6V1B2_ENSG00000147416;ASL_ENSG00000126522;ZFHX4_ENSG00000091656;SETDB1_ENSG00000143379
Expressed genes with MDRVs	Control_537	Liver Expressed genes (n=400)	0.308	1	1	13	13	466	ASL_ENSG00000126522	KIF26B_ENSG00000162849;CAD_ENSG00000084774;ATP2B4_ENSG00000058668;CACNA1H_ENSG00000196557;XRN1_ENSG00000114127;USO1_ENSG00000138768;NOTCH1_ENSG00000148400;APC2_ENSG00000115266;TRPS1_ENSG00000104447;ATP6V1B2_ENSG00000147416;ASL_ENSG00000126522;ZFHX4_ENSG00000091656;SETDB1_ENSG00000143379
All genes with MDVRs	CTD_456	Cytoskeletal genes (n=791)	0.316098	1	3	31	70	1099	NEB_ENSG00000183091;KRT4_ENSG00000170477;WASL_ENSG00000106299	CACNA1D_ENSG00000157388;KRT4_ENSG00000170477;TRIM23_ENSG00000113595;KAT6A_ENSG00000083168;ADAR_ENSG00000160710;ALDH3A2_ENSG00000072210;SOS2_ENSG00000100485;RBMX_ENSG00000147274;SCN3A_ENSG00000153253;ARHGEF28_ENSG00000214944;CHERP_ENSG00000085872;PHF21A_ENSG00000135365;KMT2D_ENSG00000167548;NSD1_ENSG00000165671;MAPK11_ENSG00000185386;WASL_ENSG00000106299;DNAH17_ENSG00000187775;KLHL21_ENSG000001624…
All genes with MDVRs	CTD_456	Core Cell Essential genes (n=957)	0.323987	1	3	31	71	1099	GTPBP4_ENSG00000107937;RBMX_ENSG00000147274;CHERP_ENSG00000085872	CACNA1D_ENSG00000157388;KRT4_ENSG00000170477;TRIM23_ENSG00000113595;KAT6A_ENSG00000083168;ADAR_ENSG00000160710;ALDH3A2_ENSG00000072210;SOS2_ENSG00000100485;RBMX_ENSG00000147274;SCN3A_ENSG00000153253;ARHGEF28_ENSG00000214944;CHERP_ENSG00000085872;PHF21A_ENSG00000135365;KMT2D_ENSG00000167548;NSD1_ENSG00000165671;MAPK11_ENSG00000185386;WASL_ENSG00000106299;DNAH17_ENSG00000187775;KLHL21_ENSG000001624…
All genes with MDVRs	Control_537	Notch Associated genes (n=130)	0.325502	1	1	38	13	1261	NOTCH1_ENSG00000148400	NTRK2_ENSG00000148053;KIF26B_ENSG00000162849;LRP5_ENSG00000162337;CAD_ENSG00000084774;ATP2B4_ENSG00000058668;ABCC8_ENSG00000006071;MAMSTR_ENSG00000176909;BHLHE41_ENSG00000123095;ALPK1_ENSG00000073331;EVX2_ENSG00000174279;TSC2_ENSG00000103197;CACNA1H_ENSG00000196557;ADAMTS20_ENSG00000173157;XRN1_ENSG00000114127;ITPR3_ENSG00000096433;KIF16B_ENSG00000089177;RYR3_ENSG00000198838;EIF2AK4_ENSG000001288…
Expressed genes with MDRVs	Control_537	Brain Expressed genes (n=400)	0.346	1	1	13	15	466	ATP6V1B2_ENSG00000147416	KIF26B_ENSG00000162849;CAD_ENSG00000084774;ATP2B4_ENSG00000058668;CACNA1H_ENSG00000196557;XRN1_ENSG00000114127;USO1_ENSG00000138768;NOTCH1_ENSG00000148400;APC2_ENSG00000115266;TRPS1_ENSG00000104447;ATP6V1B2_ENSG00000147416;ASL_ENSG00000126522;ZFHX4_ENSG00000091656;SETDB1_ENSG00000143379
All genes with MDVRs	CTD_456	PDGF Signaling genes (n=116)	0.346901	1	1	31	15	1099	SOS2_ENSG00000100485	CACNA1D_ENSG00000157388;KRT4_ENSG00000170477;TRIM23_ENSG00000113595;KAT6A_ENSG00000083168;ADAR_ENSG00000160710;ALDH3A2_ENSG00000072210;SOS2_ENSG00000100485;RBMX_ENSG00000147274;SCN3A_ENSG00000153253;ARHGEF28_ENSG00000214944;CHERP_ENSG00000085872;PHF21A_ENSG00000135365;KMT2D_ENSG00000167548;NSD1_ENSG00000165671;MAPK11_ENSG00000185386;WASL_ENSG00000106299;DNAH17_ENSG00000187775;KLHL21_ENSG000001624…
All genes with MDVRs	Control_537	PDGF Signaling genes (n=116)	0.365382	1	1	38	15	1261	ITPR3_ENSG00000096433	NTRK2_ENSG00000148053;KIF26B_ENSG00000162849;LRP5_ENSG00000162337;CAD_ENSG00000084774;ATP2B4_ENSG00000058668;ABCC8_ENSG00000006071;MAMSTR_ENSG00000176909;BHLHE41_ENSG00000123095;ALPK1_ENSG00000073331;EVX2_ENSG00000174279;TSC2_ENSG00000103197;CACNA1H_ENSG00000196557;ADAMTS20_ENSG00000173157;XRN1_ENSG00000114127;ITPR3_ENSG00000096433;KIF16B_ENSG00000089177;RYR3_ENSG00000198838;EIF2AK4_ENSG000001288…
All genes with MDVRs	Control_537	PCGC Chromatin genes (n=163)	0.395156	1	2	38	45	1261	SETDB1_ENSG00000143379;SMARCA1_ENSG00000102038	NTRK2_ENSG00000148053;KIF26B_ENSG00000162849;LRP5_ENSG00000162337;CAD_ENSG00000084774;ATP2B4_ENSG00000058668;ABCC8_ENSG00000006071;MAMSTR_ENSG00000176909;BHLHE41_ENSG00000123095;ALPK1_ENSG00000073331;EVX2_ENSG00000174279;TSC2_ENSG00000103197;CACNA1H_ENSG00000196557;ADAMTS20_ENSG00000173157;XRN1_ENSG00000114127;ITPR3_ENSG00000096433;KIF16B_ENSG00000089177;RYR3_ENSG00000198838;EIF2AK4_ENSG000001288…
All genes with MDVRs	Control_537	TGF- B genes (n=431)	0.427044	1	2	38	48	1261	LTBP4_ENSG00000090006;COL6A6_ENSG00000206384	NTRK2_ENSG00000148053;KIF26B_ENSG00000162849;LRP5_ENSG00000162337;CAD_ENSG00000084774;ATP2B4_ENSG00000058668;ABCC8_ENSG00000006071;MAMSTR_ENSG00000176909;BHLHE41_ENSG00000123095;ALPK1_ENSG00000073331;EVX2_ENSG00000174279;TSC2_ENSG00000103197;CACNA1H_ENSG00000196557;ADAMTS20_ENSG00000173157;XRN1_ENSG00000114127;ITPR3_ENSG00000096433;KIF16B_ENSG00000089177;RYR3_ENSG00000198838;EIF2AK4_ENSG000001288…
Expressed genes with MDRVs	CTD_456	TGF- B genes (n=431)	0.432	1	1	12	19	413	FBLN2_ENSG00000163520	CACNA1D_ENSG00000157388;KAT6A_ENSG00000083168;RBMX_ENSG00000147274;CHERP_ENSG00000085872;PHF21A_ENSG00000135365;KMT2D_ENSG00000167548;NSD1_ENSG00000165671;WASL_ENSG00000106299;EP400_ENSG00000183495;KMT2C_ENSG00000055609;FBLN2_ENSG00000163520;GTPBP4_ENSG00000107937
All genes with MDVRs	CTD_456	Top Haploinsufficiency genes (n=767)	0.464363	1	3	31	89	1099	GTPBP4_ENSG00000107937;SOS2_ENSG00000100485;WASL_ENSG00000106299	CACNA1D_ENSG00000157388;KRT4_ENSG00000170477;TRIM23_ENSG00000113595;KAT6A_ENSG00000083168;ADAR_ENSG00000160710;ALDH3A2_ENSG00000072210;SOS2_ENSG00000100485;RBMX_ENSG00000147274;SCN3A_ENSG00000153253;ARHGEF28_ENSG00000214944;CHERP_ENSG00000085872;PHF21A_ENSG00000135365;KMT2D_ENSG00000167548;NSD1_ENSG00000165671;MAPK11_ENSG00000185386;WASL_ENSG00000106299;DNAH17_ENSG00000187775;KLHL21_ENSG000001624…
Expressed genes with MDRVs	CTD_456	WNT Signaling genes (n=297)	0.465	1	1	12	21	413	KMT2D_ENSG00000167548	CACNA1D_ENSG00000157388;KAT6A_ENSG00000083168;RBMX_ENSG00000147274;CHERP_ENSG00000085872;PHF21A_ENSG00000135365;KMT2D_ENSG00000167548;NSD1_ENSG00000165671;WASL_ENSG00000106299;EP400_ENSG00000183495;KMT2C_ENSG00000055609;FBLN2_ENSG00000163520;GTPBP4_ENSG00000107937
All genes with MDVRs	CTD_456	Brain Expressed genes (n=400)	0.465733	1	1	31	22	1099	GRIN1_ENSG00000176884	CACNA1D_ENSG00000157388;KRT4_ENSG00000170477;TRIM23_ENSG00000113595;KAT6A_ENSG00000083168;ADAR_ENSG00000160710;ALDH3A2_ENSG00000072210;SOS2_ENSG00000100485;RBMX_ENSG00000147274;SCN3A_ENSG00000153253;ARHGEF28_ENSG00000214944;CHERP_ENSG00000085872;PHF21A_ENSG00000135365;KMT2D_ENSG00000167548;NSD1_ENSG00000165671;MAPK11_ENSG00000185386;WASL_ENSG00000106299;DNAH17_ENSG00000187775;KLHL21_ENSG000001624…
All genes with MDVRs	Control_537	Brain Expressed genes (n=400)	0.503166	1	1	38	23	1261	ATP6V1B2_ENSG00000147416	NTRK2_ENSG00000148053;KIF26B_ENSG00000162849;LRP5_ENSG00000162337;CAD_ENSG00000084774;ATP2B4_ENSG00000058668;ABCC8_ENSG00000006071;MAMSTR_ENSG00000176909;BHLHE41_ENSG00000123095;ALPK1_ENSG00000073331;EVX2_ENSG00000174279;TSC2_ENSG00000103197;CACNA1H_ENSG00000196557;ADAMTS20_ENSG00000173157;XRN1_ENSG00000114127;ITPR3_ENSG00000096433;KIF16B_ENSG00000089177;RYR3_ENSG00000198838;EIF2AK4_ENSG000001288…
Expressed genes with MDRVs	CTD_456	Top Haploinsufficiency genes (n=767)	0.518	1	2	12	58	413	GTPBP4_ENSG00000107937;WASL_ENSG00000106299	CACNA1D_ENSG00000157388;KAT6A_ENSG00000083168;RBMX_ENSG00000147274;CHERP_ENSG00000085872;PHF21A_ENSG00000135365;KMT2D_ENSG00000167548;NSD1_ENSG00000165671;WASL_ENSG00000106299;EP400_ENSG00000183495;KMT2C_ENSG00000055609;FBLN2_ENSG00000163520;GTPBP4_ENSG00000107937
All genes with MDVRs	Control_537	All Chromatin Regulating genes (n=895)	0.523414	1	3	38	91	1261	SETDB1_ENSG00000143379;SMARCA1_ENSG00000102038;BHLHE41_ENSG00000123095	NTRK2_ENSG00000148053;KIF26B_ENSG00000162849;LRP5_ENSG00000162337;CAD_ENSG00000084774;ATP2B4_ENSG00000058668;ABCC8_ENSG00000006071;MAMSTR_ENSG00000176909;BHLHE41_ENSG00000123095;ALPK1_ENSG00000073331;EVX2_ENSG00000174279;TSC2_ENSG00000103197;CACNA1H_ENSG00000196557;ADAMTS20_ENSG00000173157;XRN1_ENSG00000114127;ITPR3_ENSG00000096433;KIF16B_ENSG00000089177;RYR3_ENSG00000198838;EIF2AK4_ENSG000001288…
All genes with MDVRs	Control_537	Top Constrained genes (n=968)	0.537821	1	5	38	160	1261	KCNC1_ENSG00000129159;SETDB1_ENSG00000143379;TRPS1_ENSG00000104447;NTRK2_ENSG00000148053;GPHN_ENSG00000171723	NTRK2_ENSG00000148053;KIF26B_ENSG00000162849;LRP5_ENSG00000162337;CAD_ENSG00000084774;ATP2B4_ENSG00000058668;ABCC8_ENSG00000006071;MAMSTR_ENSG00000176909;BHLHE41_ENSG00000123095;ALPK1_ENSG00000073331;EVX2_ENSG00000174279;TSC2_ENSG00000103197;CACNA1H_ENSG00000196557;ADAMTS20_ENSG00000173157;XRN1_ENSG00000114127;ITPR3_ENSG00000096433;KIF16B_ENSG00000089177;RYR3_ENSG00000198838;EIF2AK4_ENSG000001288…
Expressed genes with MDRVs	Control_537	Chromatin Regulating Enzymes (n=274)	0.579	1	1	13	30	466	SETDB1_ENSG00000143379	KIF26B_ENSG00000162849;CAD_ENSG00000084774;ATP2B4_ENSG00000058668;CACNA1H_ENSG00000196557;XRN1_ENSG00000114127;USO1_ENSG00000138768;NOTCH1_ENSG00000148400;APC2_ENSG00000115266;TRPS1_ENSG00000104447;ATP6V1B2_ENSG00000147416;ASL_ENSG00000126522;ZFHX4_ENSG00000091656;SETDB1_ENSG00000143379
All genes with MDVRs	Control_537	Liver Expressed genes (n=400)	0.599472	1	1	38	30	1261	ASL_ENSG00000126522	NTRK2_ENSG00000148053;KIF26B_ENSG00000162849;LRP5_ENSG00000162337;CAD_ENSG00000084774;ATP2B4_ENSG00000058668;ABCC8_ENSG00000006071;MAMSTR_ENSG00000176909;BHLHE41_ENSG00000123095;ALPK1_ENSG00000073331;EVX2_ENSG00000174279;TSC2_ENSG00000103197;CACNA1H_ENSG00000196557;ADAMTS20_ENSG00000173157;XRN1_ENSG00000114127;ITPR3_ENSG00000096433;KIF16B_ENSG00000089177;RYR3_ENSG00000198838;EIF2AK4_ENSG000001288…
All genes with MDVRs	Control_537	SysCilia genes (n=302)	0.599472	1	1	38	30	1261	MYO7A_ENSG00000137474	NTRK2_ENSG00000148053;KIF26B_ENSG00000162849;LRP5_ENSG00000162337;CAD_ENSG00000084774;ATP2B4_ENSG00000058668;ABCC8_ENSG00000006071;MAMSTR_ENSG00000176909;BHLHE41_ENSG00000123095;ALPK1_ENSG00000073331;EVX2_ENSG00000174279;TSC2_ENSG00000103197;CACNA1H_ENSG00000196557;ADAMTS20_ENSG00000173157;XRN1_ENSG00000114127;ITPR3_ENSG00000096433;KIF16B_ENSG00000089177;RYR3_ENSG00000198838;EIF2AK4_ENSG000001288…
All genes with MDVRs	CTD_456	WNT Signaling genes (n=297)	0.633341	1	1	31	35	1099	KMT2D_ENSG00000167548	CACNA1D_ENSG00000157388;KRT4_ENSG00000170477;TRIM23_ENSG00000113595;KAT6A_ENSG00000083168;ADAR_ENSG00000160710;ALDH3A2_ENSG00000072210;SOS2_ENSG00000100485;RBMX_ENSG00000147274;SCN3A_ENSG00000153253;ARHGEF28_ENSG00000214944;CHERP_ENSG00000085872;PHF21A_ENSG00000135365;KMT2D_ENSG00000167548;NSD1_ENSG00000165671;MAPK11_ENSG00000185386;WASL_ENSG00000106299;DNAH17_ENSG00000187775;KLHL21_ENSG000001624…
Expressed genes with MDRVs	Control_537	PCGC Chromatin genes (n=163)	0.659	1	1	13	37	466	SETDB1_ENSG00000143379	KIF26B_ENSG00000162849;CAD_ENSG00000084774;ATP2B4_ENSG00000058668;CACNA1H_ENSG00000196557;XRN1_ENSG00000114127;USO1_ENSG00000138768;NOTCH1_ENSG00000148400;APC2_ENSG00000115266;TRPS1_ENSG00000104447;ATP6V1B2_ENSG00000147416;ASL_ENSG00000126522;ZFHX4_ENSG00000091656;SETDB1_ENSG00000143379
All genes with MDVRs	Control_537	Chromatin Regulating Enzymes (n=274)	0.667342	1	1	38	36	1261	SETDB1_ENSG00000143379	NTRK2_ENSG00000148053;KIF26B_ENSG00000162849;LRP5_ENSG00000162337;CAD_ENSG00000084774;ATP2B4_ENSG00000058668;ABCC8_ENSG00000006071;MAMSTR_ENSG00000176909;BHLHE41_ENSG00000123095;ALPK1_ENSG00000073331;EVX2_ENSG00000174279;TSC2_ENSG00000103197;CACNA1H_ENSG00000196557;ADAMTS20_ENSG00000173157;XRN1_ENSG00000114127;ITPR3_ENSG00000096433;KIF16B_ENSG00000089177;RYR3_ENSG00000198838;EIF2AK4_ENSG000001288…
Expressed genes with MDRVs	CTD_456	Cytoskeletal genes (n=791)	0.676	1	1	12	37	413	WASL_ENSG00000106299	CACNA1D_ENSG00000157388;KAT6A_ENSG00000083168;RBMX_ENSG00000147274;CHERP_ENSG00000085872;PHF21A_ENSG00000135365;KMT2D_ENSG00000167548;NSD1_ENSG00000165671;WASL_ENSG00000106299;EP400_ENSG00000183495;KMT2C_ENSG00000055609;FBLN2_ENSG00000163520;GTPBP4_ENSG00000107937
All genes with MDVRs	Control_537	Cytoskeletal genes (n=791)	0.741831	1	2	38	86	1261	GPHN_ENSG00000171723;APC2_ENSG00000115266	NTRK2_ENSG00000148053;KIF26B_ENSG00000162849;LRP5_ENSG00000162337;CAD_ENSG00000084774;ATP2B4_ENSG00000058668;ABCC8_ENSG00000006071;MAMSTR_ENSG00000176909;BHLHE41_ENSG00000123095;ALPK1_ENSG00000073331;EVX2_ENSG00000174279;TSC2_ENSG00000103197;CACNA1H_ENSG00000196557;ADAMTS20_ENSG00000173157;XRN1_ENSG00000114127;ITPR3_ENSG00000096433;KIF16B_ENSG00000089177;RYR3_ENSG00000198838;EIF2AK4_ENSG000001288…
Expressed genes with MDRVs	Control_537	Cytoskeletal genes (n=791)	0.749	1	1	13	47	466	APC2_ENSG00000115266	KIF26B_ENSG00000162849;CAD_ENSG00000084774;ATP2B4_ENSG00000058668;CACNA1H_ENSG00000196557;XRN1_ENSG00000114127;USO1_ENSG00000138768;NOTCH1_ENSG00000148400;APC2_ENSG00000115266;TRPS1_ENSG00000104447;ATP6V1B2_ENSG00000147416;ASL_ENSG00000126522;ZFHX4_ENSG00000091656;SETDB1_ENSG00000143379
Expressed genes with MDRVs	Control_537	All Chromatin Regulating genes (n=895)	0.839	1	1	13	61	466	SETDB1_ENSG00000143379	KIF26B_ENSG00000162849;CAD_ENSG00000084774;ATP2B4_ENSG00000058668;CACNA1H_ENSG00000196557;XRN1_ENSG00000114127;USO1_ENSG00000138768;NOTCH1_ENSG00000148400;APC2_ENSG00000115266;TRPS1_ENSG00000104447;ATP6V1B2_ENSG00000147416;ASL_ENSG00000126522;ZFHX4_ENSG00000091656;SETDB1_ENSG00000143379
Expressed genes with MDRVs	Control_537	Core Cell Essential genes (n=957)	0.863	1	1	13	66	466	CAD_ENSG00000084774	KIF26B_ENSG00000162849;CAD_ENSG00000084774;ATP2B4_ENSG00000058668;CACNA1H_ENSG00000196557;XRN1_ENSG00000114127;USO1_ENSG00000138768;NOTCH1_ENSG00000148400;APC2_ENSG00000115266;TRPS1_ENSG00000104447;ATP6V1B2_ENSG00000147416;ASL_ENSG00000126522;ZFHX4_ENSG00000091656;SETDB1_ENSG00000143379
Expressed genes with MDRVs	Control_537	Top Constrained genes (n=968)	0.864	1	2	13	114	466	SETDB1_ENSG00000143379;TRPS1_ENSG00000104447	KIF26B_ENSG00000162849;CAD_ENSG00000084774;ATP2B4_ENSG00000058668;CACNA1H_ENSG00000196557;XRN1_ENSG00000114127;USO1_ENSG00000138768;NOTCH1_ENSG00000148400;APC2_ENSG00000115266;TRPS1_ENSG00000104447;ATP6V1B2_ENSG00000147416;ASL_ENSG00000126522;ZFHX4_ENSG00000091656;SETDB1_ENSG00000143379
All genes with MDVRs	Control_537	CHD genes (n=402)	0.896283	1	1	38	73	1261	LRP5_ENSG00000162337	NTRK2_ENSG00000148053;KIF26B_ENSG00000162849;LRP5_ENSG00000162337;CAD_ENSG00000084774;ATP2B4_ENSG00000058668;ABCC8_ENSG00000006071;MAMSTR_ENSG00000176909;BHLHE41_ENSG00000123095;ALPK1_ENSG00000073331;EVX2_ENSG00000174279;TSC2_ENSG00000103197;CACNA1H_ENSG00000196557;ADAMTS20_ENSG00000173157;XRN1_ENSG00000114127;ITPR3_ENSG00000096433;KIF16B_ENSG00000089177;RYR3_ENSG00000198838;EIF2AK4_ENSG000001288…
All genes with MDVRs	Control_537	Core Cell Essential genes (n=957)	0.917144	1	1	38	80	1261	CAD_ENSG00000084774	NTRK2_ENSG00000148053;KIF26B_ENSG00000162849;LRP5_ENSG00000162337;CAD_ENSG00000084774;ATP2B4_ENSG00000058668;ABCC8_ENSG00000006071;MAMSTR_ENSG00000176909;BHLHE41_ENSG00000123095;ALPK1_ENSG00000073331;EVX2_ENSG00000174279;TSC2_ENSG00000103197;CACNA1H_ENSG00000196557;ADAMTS20_ENSG00000173157;XRN1_ENSG00000114127;ITPR3_ENSG00000096433;KIF16B_ENSG00000089177;RYR3_ENSG00000198838;EIF2AK4_ENSG000001288…
All genes with MDVRs	Control_537	Axon Guidance genes (n=191)	1	1	0	38	20	1261		NTRK2_ENSG00000148053;KIF26B_ENSG00000162849;LRP5_ENSG00000162337;CAD_ENSG00000084774;ATP2B4_ENSG00000058668;ABCC8_ENSG00000006071;MAMSTR_ENSG00000176909;BHLHE41_ENSG00000123095;ALPK1_ENSG00000073331;EVX2_ENSG00000174279;TSC2_ENSG00000103197;CACNA1H_ENSG00000196557;ADAMTS20_ENSG00000173157;XRN1_ENSG00000114127;ITPR3_ENSG00000096433;KIF16B_ENSG00000089177;RYR3_ENSG00000198838;EIF2AK4_ENSG000001288…
Expressed genes with MDRVs	Control_537	Axon Guidance genes (n=191)	1	1	0	13	10	466		KIF26B_ENSG00000162849;CAD_ENSG00000084774;ATP2B4_ENSG00000058668;CACNA1H_ENSG00000196557;XRN1_ENSG00000114127;USO1_ENSG00000138768;NOTCH1_ENSG00000148400;APC2_ENSG00000115266;TRPS1_ENSG00000104447;ATP6V1B2_ENSG00000147416;ASL_ENSG00000126522;ZFHX4_ENSG00000091656;SETDB1_ENSG00000143379
Expressed genes with MDRVs	Control_537	CHD genes (n=402)	1	1	0	13	39	466		KIF26B_ENSG00000162849;CAD_ENSG00000084774;ATP2B4_ENSG00000058668;CACNA1H_ENSG00000196557;XRN1_ENSG00000114127;USO1_ENSG00000138768;NOTCH1_ENSG00000148400;APC2_ENSG00000115266;TRPS1_ENSG00000104447;ATP6V1B2_ENSG00000147416;ASL_ENSG00000126522;ZFHX4_ENSG00000091656;SETDB1_ENSG00000143379
All genes with MDVRs	Control_537	FoxJ1 genes (n=116)	1	1	0	38	9	1261		NTRK2_ENSG00000148053;KIF26B_ENSG00000162849;LRP5_ENSG00000162337;CAD_ENSG00000084774;ATP2B4_ENSG00000058668;ABCC8_ENSG00000006071;MAMSTR_ENSG00000176909;BHLHE41_ENSG00000123095;ALPK1_ENSG00000073331;EVX2_ENSG00000174279;TSC2_ENSG00000103197;CACNA1H_ENSG00000196557;ADAMTS20_ENSG00000173157;XRN1_ENSG00000114127;ITPR3_ENSG00000096433;KIF16B_ENSG00000089177;RYR3_ENSG00000198838;EIF2AK4_ENSG000001288…
Expressed genes with MDRVs	Control_537	FoxJ1 genes (n=116)	1	1	0	13	1	466		KIF26B_ENSG00000162849;CAD_ENSG00000084774;ATP2B4_ENSG00000058668;CACNA1H_ENSG00000196557;XRN1_ENSG00000114127;USO1_ENSG00000138768;NOTCH1_ENSG00000148400;APC2_ENSG00000115266;TRPS1_ENSG00000104447;ATP6V1B2_ENSG00000147416;ASL_ENSG00000126522;ZFHX4_ENSG00000091656;SETDB1_ENSG00000143379
All genes with MDVRs	Control_537	Hedgehog Signaling genes (n=149)	1	1	0	38	20	1261		NTRK2_ENSG00000148053;KIF26B_ENSG00000162849;LRP5_ENSG00000162337;CAD_ENSG00000084774;ATP2B4_ENSG00000058668;ABCC8_ENSG00000006071;MAMSTR_ENSG00000176909;BHLHE41_ENSG00000123095;ALPK1_ENSG00000073331;EVX2_ENSG00000174279;TSC2_ENSG00000103197;CACNA1H_ENSG00000196557;ADAMTS20_ENSG00000173157;XRN1_ENSG00000114127;ITPR3_ENSG00000096433;KIF16B_ENSG00000089177;RYR3_ENSG00000198838;EIF2AK4_ENSG000001288…
Expressed genes with MDRVs	Control_537	Hedgehog Signaling genes (n=149)	1	1	0	13	15	466		KIF26B_ENSG00000162849;CAD_ENSG00000084774;ATP2B4_ENSG00000058668;CACNA1H_ENSG00000196557;XRN1_ENSG00000114127;USO1_ENSG00000138768;NOTCH1_ENSG00000148400;APC2_ENSG00000115266;TRPS1_ENSG00000104447;ATP6V1B2_ENSG00000147416;ASL_ENSG00000126522;ZFHX4_ENSG00000091656;SETDB1_ENSG00000143379
Expressed genes with MDRVs	Control_537	PDGF Signaling genes (n=116)	1	1	0	13	5	466		KIF26B_ENSG00000162849;CAD_ENSG00000084774;ATP2B4_ENSG00000058668;CACNA1H_ENSG00000196557;XRN1_ENSG00000114127;USO1_ENSG00000138768;NOTCH1_ENSG00000148400;APC2_ENSG00000115266;TRPS1_ENSG00000104447;ATP6V1B2_ENSG00000147416;ASL_ENSG00000126522;ZFHX4_ENSG00000091656;SETDB1_ENSG00000143379
Expressed genes with MDRVs	Control_537	SysCilia genes (n=302)	1	1	0	13	14	466		KIF26B_ENSG00000162849;CAD_ENSG00000084774;ATP2B4_ENSG00000058668;CACNA1H_ENSG00000196557;XRN1_ENSG00000114127;USO1_ENSG00000138768;NOTCH1_ENSG00000148400;APC2_ENSG00000115266;TRPS1_ENSG00000104447;ATP6V1B2_ENSG00000147416;ASL_ENSG00000126522;ZFHX4_ENSG00000091656;SETDB1_ENSG00000143379
Expressed genes with MDRVs	Control_537	TGF- B genes (n=431)	1	1	0	13	19	466		KIF26B_ENSG00000162849;CAD_ENSG00000084774;ATP2B4_ENSG00000058668;CACNA1H_ENSG00000196557;XRN1_ENSG00000114127;USO1_ENSG00000138768;NOTCH1_ENSG00000148400;APC2_ENSG00000115266;TRPS1_ENSG00000104447;ATP6V1B2_ENSG00000147416;ASL_ENSG00000126522;ZFHX4_ENSG00000091656;SETDB1_ENSG00000143379
Expressed genes with MDRVs	Control_537	WNT Signaling genes (n=297)	1	1	0	13	22	466		KIF26B_ENSG00000162849;CAD_ENSG00000084774;ATP2B4_ENSG00000058668;CACNA1H_ENSG00000196557;XRN1_ENSG00000114127;USO1_ENSG00000138768;NOTCH1_ENSG00000148400;APC2_ENSG00000115266;TRPS1_ENSG00000104447;ATP6V1B2_ENSG00000147416;ASL_ENSG00000126522;ZFHX4_ENSG00000091656;SETDB1_ENSG00000143379
All genes with MDVRs	CTD_456	Axon Guidance genes (n=191)	1	1	0	31	18	1099		CACNA1D_ENSG00000157388;KRT4_ENSG00000170477;TRIM23_ENSG00000113595;KAT6A_ENSG00000083168;ADAR_ENSG00000160710;ALDH3A2_ENSG00000072210;SOS2_ENSG00000100485;RBMX_ENSG00000147274;SCN3A_ENSG00000153253;ARHGEF28_ENSG00000214944;CHERP_ENSG00000085872;PHF21A_ENSG00000135365;KMT2D_ENSG00000167548;NSD1_ENSG00000165671;MAPK11_ENSG00000185386;WASL_ENSG00000106299;DNAH17_ENSG00000187775;KLHL21_ENSG000001624…
Expressed genes with MDRVs	CTD_456	Axon Guidance genes (n=191)	1	1	0	12	9	413		CACNA1D_ENSG00000157388;KAT6A_ENSG00000083168;RBMX_ENSG00000147274;CHERP_ENSG00000085872;PHF21A_ENSG00000135365;KMT2D_ENSG00000167548;NSD1_ENSG00000165671;WASL_ENSG00000106299;EP400_ENSG00000183495;KMT2C_ENSG00000055609;FBLN2_ENSG00000163520;GTPBP4_ENSG00000107937
Expressed genes with MDRVs	CTD_456	Brain Expressed genes (n=400)	1	1	0	12	14	413		CACNA1D_ENSG00000157388;KAT6A_ENSG00000083168;RBMX_ENSG00000147274;CHERP_ENSG00000085872;PHF21A_ENSG00000135365;KMT2D_ENSG00000167548;NSD1_ENSG00000165671;WASL_ENSG00000106299;EP400_ENSG00000183495;KMT2C_ENSG00000055609;FBLN2_ENSG00000163520;GTPBP4_ENSG00000107937
All genes with MDVRs	CTD_456	Cilia genes (n=669)	1	1	0	31	55	1099		CACNA1D_ENSG00000157388;KRT4_ENSG00000170477;TRIM23_ENSG00000113595;KAT6A_ENSG00000083168;ADAR_ENSG00000160710;ALDH3A2_ENSG00000072210;SOS2_ENSG00000100485;RBMX_ENSG00000147274;SCN3A_ENSG00000153253;ARHGEF28_ENSG00000214944;CHERP_ENSG00000085872;PHF21A_ENSG00000135365;KMT2D_ENSG00000167548;NSD1_ENSG00000165671;MAPK11_ENSG00000185386;WASL_ENSG00000106299;DNAH17_ENSG00000187775;KLHL21_ENSG000001624…
Expressed genes with MDRVs	CTD_456	Cilia genes (n=669)	1	1	0	12	28	413		CACNA1D_ENSG00000157388;KAT6A_ENSG00000083168;RBMX_ENSG00000147274;CHERP_ENSG00000085872;PHF21A_ENSG00000135365;KMT2D_ENSG00000167548;NSD1_ENSG00000165671;WASL_ENSG00000106299;EP400_ENSG00000183495;KMT2C_ENSG00000055609;FBLN2_ENSG00000163520;GTPBP4_ENSG00000107937
All genes with MDVRs	CTD_456	FoxJ1 genes (n=116)	1	1	0	31	9	1099		CACNA1D_ENSG00000157388;KRT4_ENSG00000170477;TRIM23_ENSG00000113595;KAT6A_ENSG00000083168;ADAR_ENSG00000160710;ALDH3A2_ENSG00000072210;SOS2_ENSG00000100485;RBMX_ENSG00000147274;SCN3A_ENSG00000153253;ARHGEF28_ENSG00000214944;CHERP_ENSG00000085872;PHF21A_ENSG00000135365;KMT2D_ENSG00000167548;NSD1_ENSG00000165671;MAPK11_ENSG00000185386;WASL_ENSG00000106299;DNAH17_ENSG00000187775;KLHL21_ENSG000001624…
Expressed genes with MDRVs	CTD_456	FoxJ1 genes (n=116)	1	1	0	12	1	413		CACNA1D_ENSG00000157388;KAT6A_ENSG00000083168;RBMX_ENSG00000147274;CHERP_ENSG00000085872;PHF21A_ENSG00000135365;KMT2D_ENSG00000167548;NSD1_ENSG00000165671;WASL_ENSG00000106299;EP400_ENSG00000183495;KMT2C_ENSG00000055609;FBLN2_ENSG00000163520;GTPBP4_ENSG00000107937
All genes with MDVRs	CTD_456	Hedgehog Signaling genes (n=149)	1	1	0	31	17	1099		CACNA1D_ENSG00000157388;KRT4_ENSG00000170477;TRIM23_ENSG00000113595;KAT6A_ENSG00000083168;ADAR_ENSG00000160710;ALDH3A2_ENSG00000072210;SOS2_ENSG00000100485;RBMX_ENSG00000147274;SCN3A_ENSG00000153253;ARHGEF28_ENSG00000214944;CHERP_ENSG00000085872;PHF21A_ENSG00000135365;KMT2D_ENSG00000167548;NSD1_ENSG00000165671;MAPK11_ENSG00000185386;WASL_ENSG00000106299;DNAH17_ENSG00000187775;KLHL21_ENSG000001624…
Expressed genes with MDRVs	CTD_456	Hedgehog Signaling genes (n=149)	1	1	0	12	14	413		CACNA1D_ENSG00000157388;KAT6A_ENSG00000083168;RBMX_ENSG00000147274;CHERP_ENSG00000085872;PHF21A_ENSG00000135365;KMT2D_ENSG00000167548;NSD1_ENSG00000165671;WASL_ENSG00000106299;EP400_ENSG00000183495;KMT2C_ENSG00000055609;FBLN2_ENSG00000163520;GTPBP4_ENSG00000107937
All genes with MDVRs	CTD_456	Liver Expressed genes (n=400)	1	1	0	31	26	1099		CACNA1D_ENSG00000157388;KRT4_ENSG00000170477;TRIM23_ENSG00000113595;KAT6A_ENSG00000083168;ADAR_ENSG00000160710;ALDH3A2_ENSG00000072210;SOS2_ENSG00000100485;RBMX_ENSG00000147274;SCN3A_ENSG00000153253;ARHGEF28_ENSG00000214944;CHERP_ENSG00000085872;PHF21A_ENSG00000135365;KMT2D_ENSG00000167548;NSD1_ENSG00000165671;MAPK11_ENSG00000185386;WASL_ENSG00000106299;DNAH17_ENSG00000187775;KLHL21_ENSG000001624…
Expressed genes with MDRVs	CTD_456	Liver Expressed genes (n=400)	1	1	0	12	12	413		CACNA1D_ENSG00000157388;KAT6A_ENSG00000083168;RBMX_ENSG00000147274;CHERP_ENSG00000085872;PHF21A_ENSG00000135365;KMT2D_ENSG00000167548;NSD1_ENSG00000165671;WASL_ENSG00000106299;EP400_ENSG00000183495;KMT2C_ENSG00000055609;FBLN2_ENSG00000163520;GTPBP4_ENSG00000107937
All genes with MDVRs	CTD_456	Notch Associated genes (n=130)	1	1	0	31	11	1099		CACNA1D_ENSG00000157388;KRT4_ENSG00000170477;TRIM23_ENSG00000113595;KAT6A_ENSG00000083168;ADAR_ENSG00000160710;ALDH3A2_ENSG00000072210;SOS2_ENSG00000100485;RBMX_ENSG00000147274;SCN3A_ENSG00000153253;ARHGEF28_ENSG00000214944;CHERP_ENSG00000085872;PHF21A_ENSG00000135365;KMT2D_ENSG00000167548;NSD1_ENSG00000165671;MAPK11_ENSG00000185386;WASL_ENSG00000106299;DNAH17_ENSG00000187775;KLHL21_ENSG000001624…
Expressed genes with MDRVs	CTD_456	Notch Associated genes (n=130)	1	1	0	12	8	413		CACNA1D_ENSG00000157388;KAT6A_ENSG00000083168;RBMX_ENSG00000147274;CHERP_ENSG00000085872;PHF21A_ENSG00000135365;KMT2D_ENSG00000167548;NSD1_ENSG00000165671;WASL_ENSG00000106299;EP400_ENSG00000183495;KMT2C_ENSG00000055609;FBLN2_ENSG00000163520;GTPBP4_ENSG00000107937
Expressed genes with MDRVs	CTD_456	PDGF Signaling genes (n=116)	1	1	0	12	5	413		CACNA1D_ENSG00000157388;KAT6A_ENSG00000083168;RBMX_ENSG00000147274;CHERP_ENSG00000085872;PHF21A_ENSG00000135365;KMT2D_ENSG00000167548;NSD1_ENSG00000165671;WASL_ENSG00000106299;EP400_ENSG00000183495;KMT2C_ENSG00000055609;FBLN2_ENSG00000163520;GTPBP4_ENSG00000107937
All genes with MDVRs	CTD_456	SysCilia genes (n=302)	1	1	0	31	26	1099		CACNA1D_ENSG00000157388;KRT4_ENSG00000170477;TRIM23_ENSG00000113595;KAT6A_ENSG00000083168;ADAR_ENSG00000160710;ALDH3A2_ENSG00000072210;SOS2_ENSG00000100485;RBMX_ENSG00000147274;SCN3A_ENSG00000153253;ARHGEF28_ENSG00000214944;CHERP_ENSG00000085872;PHF21A_ENSG00000135365;KMT2D_ENSG00000167548;NSD1_ENSG00000165671;MAPK11_ENSG00000185386;WASL_ENSG00000106299;DNAH17_ENSG00000187775;KLHL21_ENSG000001624…
Expressed genes with MDRVs	CTD_456	SysCilia genes (n=302)	1	1	0	12	13	413		CACNA1D_ENSG00000157388;KAT6A_ENSG00000083168;RBMX_ENSG00000147274;CHERP_ENSG00000085872;PHF21A_ENSG00000135365;KMT2D_ENSG00000167548;NSD1_ENSG00000165671;WASL_ENSG00000106299;EP400_ENSG00000183495;KMT2C_ENSG00000055609;FBLN2_ENSG00000163520;GTPBP4_ENSG00000107937
