## Supplementary material for "Chromatin regulators in the TBX1 network confer risk for conotruncal heart defects in 22q11.2DS and sporadic congenital heart disease": Table S7

### Sheet: Sheet1
Table S. Weighted gene set based test results for the 19 gene sets
Gene set name	Final # of genes included in the gene sets for analyses	Total # MDRVs in cases	Total # MDRVs in controls	Total # cases with MDRVs	Total # control with MDRVs	Average MDRV burden difference between cases and controls	Weighted P value	FDR adjusted P value
All Chromatin Regulating genes (n=895)	79	54	50	54	48	0.0290356	0.009	0.0855
Axon Guidance genes (n=191)	18	11	9	10	9	0.00517005	0.1305	0.4959
Brain Expressed genes (n=400)	22	13	17	13	17	-0.00314858	0.9965	0.9965
Candidate CHD genes (n=402)	63	42	39	42	39	0.0194796	0.466	0.860429
PCGC Chromatin genes (n=163)	42	31	28	31	26	0.0195653	0.0505	0.319833
Chromatin Regulating Enzymes (n=274)	31	24	14	24	14	0.0265608	0.0005	0.0095
Cilia genes (n=669)	55	25	40	24	40	-0.0218563	0.8875	0.991912
Core Cell Essential genes (n=957)	71	34	50	34	50	-0.0185485	0.2985	0.708937
Cytoskeletal genes (n=791)	70	43	41	43	40	0.0198103	0.634	0.860429
FoxJ1 genes (n=116)	9	4	5	4	5	-0.000539057	0.6115	0.860429
Hedgehog Signaling genes (n=149)	17	8	11	8	11	-0.00294031	0.6245	0.860429
Liver Expressed genes (n=400)	26	13	21	12	21	-0.0127904	0.9775	0.9965
Notch Associated genes (n=130)	11	2	10	2	10	-0.014236	0.702	0.8892
PDGF Signaling genes (n=116)	15	9	13	9	13	-0.00447172	0.2765	0.708937
SysCilia genes (n=302)	26	13	16	13	16	-0.00128639	0.769	0.913188
TGF- B genes (n=431)	47	36	26	36	26	0.0305302	0.242	0.708937
Top Constrained genes (n=968)	146	118	119	116	116	0.0383711	0.103	0.48925
Top Haploinsufficiency genes (n=767)	89	56	60	56	58	0.0147996	0.3645	0.7695
WNT Signaling genes (n=297)	35	19	29	19	28	-0.0104749	0.513	0.860429
Red indicates significant values after FDR correction
