## Supplementary material for "Chromatin regulators in the TBX1 network confer risk for conotruncal heart defects in 22q11.2DS and sporadic congenital heart disease": Table S9

### Sheet: Sheet1
Table S9. Gene lists of genes used in Figure 4A
PCGC chromatin genes in spordic CHD (n=90)	Sifrim et al, CHD associated genes from integrated analysis with strong confidence (FDR<1%, n=16)	Sifrim et al, chromatin genes identified with de novo mutations including PTVs, and missense variants in S-CHD (n=65)	Chromatin genes in 22q11.2DS subjects with CTDs (n=37+2)	Recurrently affected chromatin genes in CTD group (n=6)	The other six recurrently affected chromatin genes in CTD cases	Constrained genes (n=146)	Candidate CHD genes (n=63)	Identified genes for TOF (n=26)
BRPF3	NSD1	CREBBP	CHD7	KAT6A	CACNA1D	ABCA2	ALX3	ARHGAP31
CHD7	KMT2D	ARID1B	KAT6A	KMT2D	CHERP	AMMECR1L	ATP1A2	ASXL1
DNMT3A	CHD7	KMT2C	KMT2C	KMT2C	FBLN2	ARF4	BMP10	ATRX
EP400	KAT6A	SMARCD1	KMT2D	EP400	GTPBP4	ARPC2	DOLK	CACNA1C
HLTF	ANKRD11	KAT6A	NSD1	PHF21A	RBMX	ATP1A1	ECE1	CHD7
KAT6A	ADNP	WAC	SMAD4	NSD1	WASL	BAZ1A	EP300	CSNK2A1
KDM4B	KMT2A	EP300	TRRAP			BAZ1B	FANCG	DLL4
KMT2C	NOTCH1	CTCF	EP400			CACNA1E	FLNB	EP300
KMT2D	DYRK1A	CHD4	IPO9			CAPZA2	HDAC5	FLT4
KMT2E	TAB2	KAT2B	BRPF3			CHD4	IHH	GATA6
NSD1	PTPN11	ASH1L	DNMT3A			CHD6	KDM1A	GATAD2B
SMAD4	CDK13	KDM5B	HLTF			CHD9	KMT2A	GDF1
TRRAP	DIAPH3	KMT2A	KDM4B			COPB2	LEO1	IQGAP1
APBB1	CHD4	KANSL1	KMT2E			CTCF	MGAT1	JAG1
ARID1A	MYH6	ELP3	ACTL6A			CUL1	MYCN	KAT6A
ARID1B	PACS1	SMAD4	EZH2			DAGLA	PCSK5	KDR
ASH1L		BRD4	GLYR1			DHX9	PLAGL1	LZTR1
ASXL1		CHD1	HCFC2			DICER1	PRKAR1A	NF1
ATRX		KAT6B	HELLS			EP300	RAPGEF5	NODAL
BAG6		NSD1	HNRNPD			HELZ	RARA	NOTCH1
BAP1		KMT2D	KDM2A			HNF1B	RFX2	PIK3CA
BAZ1B		CHD7	MTF2			HNRNPUL1	SEMA3E	PSMD12
BPTF		ASXL1	NSD2			HOMER1	SMAD5	RAF1
BRD4		EHMT1	PHF21A			JAK1	SOS1	RASA1
BRD9		RUVBL2	SMARCB1			KAT6B	TBXT	SMAD2
BRMS1L		BCOR	SSRP1			KCNQ2	TP63	TBX1
CABIN1		EP400	TFAP4			KDM4A	WNT3
CHD3		TRRAP	ZMYND11			KMT2A	LRP5
CHD4		MSL3	ATM			LMTK3	NIPBL
CHD8		PKN2	CAMTA2			MEIS2	ANGPT1
CTNNB1		SMCHD1	CDK9			MTOR	ARX
CTR9		H2BFM	DNAJC2			NEDD4L	ATP4A
CUL4B		EZH1	GLI3			NFKB2	BMPR2
DAPK3		ELP4	KAT8			PIK3R1	BRAF
DDB1		CHD5	MBD3			PRKAR1A	CCT4
EHMT1		CREB1	MEF2C			PUF60	COL6A2
EP300		BAZ2B	MYB			RANBP9	DTNA
EYA3		INO80	MLLT10			RFX4	ENG
HCFC1		DPF2	ATAD2B			SLC6A1	GATA5
HDAC7		MAP3K7				SMAD5	GJA9
HIRA		RAC1				SOS1	HSPG2
HUWE1		LEF1				SSBP2	KMT2E
JMJD1C		CDAN1				STAT1	LPIN1
JMJD6		GATAD2B				STT3B	LRP2
KANSL1		PHIP				TAF4	MEF2C
KAT2A		NCAPG2				TLN1	NFATC2
KAT2B		KDM6A				TRIO	NKX2-6
KAT5		HDAC8				UPF1	NRP1
KAT6B		TAF1				VCP	NSD2
KDM3A		CHAF1B				WDR48	PEX10
KDM3B		H3F3A				ZFC3H1	PTPN11
KDM4A		RYBP				GPHN	SMAD4
KDM5A		SETD5				KALRN	VPS33B
KDM5B		UBE2E1				KCNC1	ATRX
KDM6B		ZNF274				NTRK2	MYH6
KMT2A		MSL2				SETDB1	MYH7
LOXL2		ZBTB7A				TM9SF3	KAT6A
MED24		SATB1				TRPS1	KMT2C
MYC		TSPYL2				UBTF	KMT2D
NCOA1		PRKD1				NIPBL	NSD1
NCOA3		HIST1H4C				ACTL6A	CACNA1C
NCOR1		IPO9				ACVR1B	CHD7
PER1		PRMT6				AP2B1	FBLN2
PHF2		BRD2				ATP2C1
PHF20		KMT2B				BMPR2
POGZ						BRAF
PRDM6						BRPF3
PRKAA2						BRSK1
PRMT1						CACNA1G
PRMT5						CACNG3
PSME4						CAND1
RNF20						CYFIP2
RNF40						DLGAP1
RUVBL2						EEF2
SETD3						EIF4A1
SMARCA1						EIF4A3
SMARCA2						EZH2
SMARCC1						FBXO11
SUPT5H						FOXJ3
SUPT6H						FOXO1
TLK2						GABRA1
TP53						GIT1
TP63						GLYR1
TRIM37						GNA11
UBE2B						HCFC2
UHRF2						HCN1
USP16						HELLS
WAC						HMBOX1
WDR5						HNRNPD
YEATS2						KDM2A
						KIF5C
						MACO1
						MTF2
						MYH9
						NAV1
						NF2
						NR5A1
						NSD2
						PRKG1
						PRPF8
						PTPN11
						RAB14
						RALGAPB
						RORB
						SCN2A
						SCN8A
						SMAD4
						SMARCB1
						SOX5
						SSRP1
						TAOK1
						TFAP4
						TIAL1
						TRAF3
						TRRAP
						WDFY3
						WDR33
						ZMYND11
						ATP2B2
						ATRX
						MACF1
						MTMR3
						PSMC2
						RAD54L2
						ATP2B1
						ITPR1
						LRP1
						AQR
						CHD2
						LARP1
						CACNA1I
						CHERP
						GRIN1
						KAT6A
						KMT2C
						KMT2D
						NSD1
						PAK3
						PHF21A
						SCN3A
						CACNA1A
						CACNA1C
						CHD7
						CACNA1D
						PABPC1
						MYCBP2
